# Zinc finger RNA binding protein Zn72D regulates ADAR-mediated RNA editing in neurons

**DOI:** 10.1101/631986

**Authors:** Anne L. Sapiro, Emily C. Freund, Lucas Restrepo, Huan-Huan Qiao, Amruta Bhate, Qin Li, Jian-Quan Ni, Timothy J. Mosca, Jin Billy Li

## Abstract

Adenosine-to-inosine RNA editing, catalyzed by ADAR enzymes, alters RNA sequences from those encoded by DNA. These editing events are dynamically regulated, but few *trans* regulators of ADARs are known *in vivo*. Here, we screen RNA binding proteins for roles in editing regulation using *in vivo* knockdown experiments in the *Drosophila* brain. We identify Zinc-Finger Protein at 72D (Zn72D) as a regulator of editing levels at a majority of editing sites in the brain. Zn72D both regulates ADAR protein levels and interacts with ADAR in an RNA-dependent fashion, and similar to ADAR, Zn72D is necessary to maintain proper neuromuscular junction architecture and motility in the fly. Furthermore, the mammalian homolog of Zn72D, Zfr, regulates editing in mouse primary neurons, demonstrating the conservation of this regulatory role. The broad and conserved regulation of ADAR editing by Zn72D in neurons represents a novel mechanism by which critically important editing events are sustained.
