## Supplemental Table 1 for "Zinc finger RNA binding protein Zn72D regulates ADAR-mediated RNA editing in neurons"

### Sheet: RBP shRNA line info
RNA Binding Protein	FBgn	C155-Gal4 x shRNA cross outcome	% knockdown measured by RNAseq	TRIP#/stock info	FWD shRNA Oligo	Vector	Insertion Location
GFP		sequenced		TH00781.N	ctagcagtCCCGAAGGTTATGTACAGGAAtagttatattcaagcataTTCCTGTACATAACCTTCGGGgcg	VALIUM20	attp2
Adar	FBgn0026086	sequenced	61% (weaker)	JF02942 (BDSC28311)	AAGAATTCCTAACAATGTCGTGCTCGGA	VALIUM10	attp2
Adar	FBgn0026086	sequenced	71% (stronger)	{GD1355}v7763 (VDRC7763)	CGATTGTGCT GGGAAGCCTG TTGCATCCGG AGCACATGTA CCGCGCAGTT TGCGGCCGAA TTGAGAAGTC CATTCAAGGC CTGCCACCGC CGTACCATCT GAACAAGCCG CGCCTGGCAC TAGTCACTTC GGCCGAGCCG CGGAATCAGG CCAAGGCTCC CAACTTCGGG ATCAATTGGA CCATTGGGGA CACCGAGCTG GAAGTGGTGA ACTCGCTAAC CGGTCGAACC ATTGGCGGCC AGGTGTCTCG CATCACAAAG CAGGCGTTTT TCGTTAAGTA TGGATTTCTA ATGGCAAACT TGCCCGGTAT TTTAGTCCGC A		3rd chr
Zn72D	FBgn0263603	sequenced	67% (2nd shRNA)	HMC03782 (BDSC55635)	ctagcagtCCGACAATACAACGAAGAGTAtagttatattcaagcataTACTCTTCGTTGTATTGTCGGgcg	VALIUM20	attp40
yps	FBgn0022959	sequenced	79%	TH00224.N	ctagcagtCCGGCGCTACAACAACTATTAtagttatattcaagcataTAATAGTTGTTGTAGCGCCGGgcg	VALIUM20	attp2
ps	FBgn0261552	sequenced	60%	TH00185.N	ctagcagtCTGGCTATTCGGAGACCGTAAtagttatattcaagcataTTACGGTCTCCGAATAGCCAGgcg	VALIUM20	attp2
Hrb98DE	FBgn0001215	sequenced	51%	JF01249	GTCTAGAATATGCGCAAGCTGTTCATC	VALIUM1	attP2
mub	FBgn0014362	sequenced	66%	HMS00189	ctagcagtAAGGCTGATTATGCAAGGAAAtagttatattcaagcataTTTCCTTGCATAATCAGCCTTgcg	VALIUM20	attP2
Hrb87F	FBgn0004237	sequenced	39%	TH00258.N	ctagcagtCCAGTCGTACATGATCGACAAtagttatattcaagcataTTGTCGATCATGTACGACTGGgcg	VALIUM20	attp2
caz	FBgn0011571	sequenced	37%	HMS00156	ctagcagtCAGCAAGGACAGCTACAACAAtagttatattcaagcataTTGTTGTAGCTGTCCTTGCTGgcg	VALIUM20	attp2
Rbp6	FBgn0260943	sequenced	62%	TH00248.N	ctagcagtAAGCGAAGATGTGGTAGACAAtagttatattcaagcataTTGTCTACCACATCTTCGCTTgcg	VALIUM20	attP2
Rsf1	FBgn0011305	sequenced	58%	TH00217.N	ctagcagtTTCGGTGTGGATAGCCTTCAAtagttatattcaagcataTTGAAGGCTATCCACACCGAAgcg	VALIUM20	attP2
CG1316	FBgn0035526	sequenced	55%	TH00255.N	ctagcagtCTGGAATGTATCGCAGAACAAtagttatattcaagcataTTGTTCTGCGATACATTCCAGgcg	VALIUM20	attp2
eIF4H1 (Rbp2)	FBgn0262734	sequenced	43%	TH00174.N	ctagcagtTCGGTACGGCAGTTTCAATAA tagttatattcaagcataTTATTGAAACTGCCGTACCGAgcg	VALIUM20	attp2
hfp (pUf68)	FBgn0028577	sequenced	73%	JF01971	CACCGAATTCAATTCGTGTGGCCTTCACTC	VALIUM10	attP2
mod	FBgn0002780	sequenced	47%	TH00275.N	ctagcagtCTGCTGAAGCATAGATTGTTAtagttatattcaagcataTAACAATCTATGCTTCAGCAGgcg	VALIUM20	attp2
CG4612	FBgn0035016	sequenced	83%	TH00172.N	ctagcagtTGGCAAGATCTATATCAAGAAtagttatattcaagcataTTCTTGATATAGATCTTGCCAgcg	VALIUM20	attp2
qkr58E-2	FBgn0022985	sequenced	66%	TH00214.N	ctagcagtAAGGACAAGAAGTTCAACTATtagttatattcaagcataATAGTTGAACTTCTTGTCCTTgcg	VALIUM20	attp2
Irp-1A	FBgn0024958	sequenced	68%	TH00159.N	ctagcagtCAGCATGTGCGAAGACTTCAAtagttatattcaagcataTTGAAGTCTTCGCACATGCTGgcg	VALIUM20	attp2
Zn72D	FBgn0263603	sequenced	55%	TH00238.N	ctagcagtCTCGGTCAGCAAGACGCACTAtagttatattcaagcataTAGTGCGTCTTGCTGACCGAGgcg	VALIUM20	attp2
shep	FBgn0052423	sequenced	48%	HMS02666	ctagcagtACCGATGGCAAGAGCGATGTAtagttatattcaagcataTACATCGCTCTTGCCATCGGTgcg	VALIUM20	attP40
Fmr1	FBgn0028734	sequenced	50%	JF02634	CACCGAATTCCGTGCCCGAGAGTATGAAAT	VALIUM10	attP2
pum	FBgn0003165	sequenced	47%	JF02267	CACCGAATTCAATGGTGTTCAGCGAGATCC	VALIUM10	attP2
Hrb27C	FBgn0004838	lethal	NA	TH00315.N	ctagcagtACGGCGGATACGACATGTATAtagttatattcaagcataTATACATGTCGTATCCGCCGTgcg	VALIUM20	attp2
eIF-2alpha	FBgn0261609	lethal	NA	TH00153.N	ctagcagtACCAAGAAGACAGACGGTTTAtagttatattcaagcataTAAACCGTCTGTCTTCTTGGTgcg	VALIUM20	attp2
smg	FBgn0016070	lethal	NA	TH00154.N	ctagcagtCAAGGACAACACGAAGAACAAtagttatattcaagcataTTGTTCTTCGTGTTGTCCTTGgcg	VALIUM20	attP2
CG17768	FBgn0032240	lethal	NA	TH00287.N	ctagcagtCCCCGACGAAGTAATCGACATtagttatattcaagcataATGTCGATTACTTCGTCGGGGgcg	VALIUM20	attp2
SmE	FBgn0031962	lethal	NA	TH00284.N	ctagcagtCGCCGAGGAAGTCTATGTGAAtagttatattcaagcataTTCACATAGACTTCCTCGGCGgcg	VALIUM20	attp2
B52	FBgn0004587	lethal	NA	TH00305.N	ctagcagtCGCGACCGCTACGACGATCGAtagttatattcaagcataTCGATCGTCGTAGCGGTCGCGgcg	VALIUM20	attp2
gw	FBgn0051992	lethal	NA	HMS00105	ctagcagtCTGGTTCAAAGAGTAGTGCAAtagttatattcaagcataTTGCACTACTCTTTGAACCAGgcg	VALIUM20	attP2
La	FBgn0011638	lethal	NA	TH00295.N	ctagcagtCACCAAGTCGTACAAGTTCAAtagttatattcaagcataTTGAACTTGTACGACTTGGTGgcg	VALIUM20	attP2
SmD2	FBgn0261789	lethal	NA	TH00259.N	ctagcagtTCGGTTCATATCGAAGATGTTtagttatattcaagcataAACATCTTCGATATGAACCGAgcg	VALIUM20	attp2
cpo	FBgn0000363	lethal	NA	TH00261.N	ctagcagtCCGCGCGAGCTCTATTTGTTAtagttatattcaagcataTAACAAATAGAGCTCGCGCGGgcg	VALIUM20	attp2
nonA	FBgn0004227	lethal	NA	TH00199.N	ctagcagtTCCGATGGAGGTGAATGACGAtagttatattcaagcataTCGTCATTCACCTCCATCGGAgcg	VALIUM20	attp2
CG2021	FBgn0035271	lethal	NA	TH00276.N	ctagcagtCCGGTCTGGAGTCGTATATCAtagttatattcaagcataTGATATACGACTCCAGACCGGgcg	VALIUM20	attp2
CG9344	FBgn0034564	lethal	NA	TH00165.N	ctagcagtTGGGCAGCTGAAGAACAAGTAtagttatattcaagcataTACTTGTTCTTCAGCTGCCCAgcg	VALIUM20	attp2
lark	FBgn0011640	lethal	NA	TH00176.N	ctagcagtATGCGACATTGTGCGCAACTAtagttatattcaagcataTAGTTGCGCACAATGTCGCATgcg	VALIUM20	attp2
LSm1	FBgn0261067	lethal	NA	HM05238	AAGAATTCCACCTCCTGGAAGAGGTTGA	VALIUM10	attP2
SmF	FBgn0000426	lethal	NA	TH00309.N	ctagcagtCCGCTGCAACAACGTGCTGTAtagttatattcaagcataTACAGCACGTTGTTGCAGCGGgcg	VALIUM20	attp2
mbl	FBgn0265487	lethal	NA	TH00243.N	ctagcagtCGCCTGCTACGACAGCATCAAtagttatattcaagcataTTGATGCTGTCGTAGCAGGCGgcg	VALIUM20	attp2
sqd	FBgn0263396	<40% kd	NA	TH00301.N	ctagcagtCGGCGGCTACTATAATGGATAtagttatattcaagcataTATCCATTATAGTAGCCGCCGgcg	VALIUM20	attP2
Dp1	FBgn0027835	<40% kd	NA	HMS00659	ctagcagtAACGTTGATTGTATTGTACAAtagttatattcaagcataTTGTACAATACAATCAACGTTgcg	VALIUM20	attP2
CG7971	FBgn0035253	<40% kd	NA	TH00178.N	ctagcagtCCGAGGCTCAACAGCAGAAGAtagttatattcaagcataTCTTCTGCTGTTGAGCCTCGGgcg	VALIUM20	attp2
SF2	FBgn0040284	<40% kd	NA	HMS00358	ctagcagtCAGAAATGTTCTCTTAAGTTAtagttatattcaagcataTAACTTAAGAGAACATTTCTGgcg	VALIUM20	attP2
larp	FBgn0040108	<40% kd	NA	TH00195.N	ctagcagtCAGGATCACAGACAGGCTCAAtagttatattcaagcataTTGAGCCTGTCTGTGATCCTGgcg	VALIUM20	attp2
rump	FBgn0267790	<40% kd	NA	TH00157.N	ctagcagtCACGGCGAGCAGCGCGATCAAtagttatattcaagcataTTGATCGCGCTGCTCGCCGTGgcg	VALIUM20	attP2
Rbp1	FBgn0260944	<40% kd	NA	TH00297.N	ctagcagtTCGGCGTCCAAGCACGAGATAtagttatattcaagcataTATCTCGTGCTTGGACGCCGAgcg	VALIUM20	attP2
fus	FBgn0023441	<40% kd	NA	TH00177.N	ctagcagtCACCCGCTACATCGAGGTGTAtagttatattcaagcataTACACCTCGATGTAGCGGGTGgcg	VALIUM20	attP2
qkr58E-3	FBgn0022984	<40% kd	NA	TH00223.N	ctagcagtCAGATCTGTCTTCGACAAGAAtagttatattcaagcataTTCTTGTCGAAGACAGATCTGgcg	VALIUM20	attp2
spf45	FBgn0086683	<40% kd	NA	TH00288.N	ctagcagtCAAGGTTGTTCTTCTACGCAAtagttatattcaagcataTTGCGTAGAAGAACAACCTTGgcg	VALIUM20	attp2
pnuts	FBgn0053526	<40% kd	NA	TH00233.N	ctagcagtTCGCAGTTCTAGCGATAAATAtagttatattcaagcataTATTTATCGCTAGAACTGCGAgcg	VALIUM20	attp2
heph	FBgn0011224	<40% kd	NA	TH00264.N	ctagcagtACGGCGATGTGCAACGTGTAAtagttatattcaagcataTTACACGTTGCACATCGCCGTgcg	VALIUM20	attP2
