## Supplemental Table 3 for "Zinc finger RNA binding protein Zn72D regulates ADAR-mediated RNA editing in neurons"

### Sheet: RBP screen knockdown levels
Knockdown comparison	Log2fold change (lfc) of target genes in knockdown brains, as measured by DESeq2 Wald tests						Log2fold change (lfc) of Adar in knockdown brains, as measured by DESeq2 Wald tests
RBP_KD_v_GFP	Target_gene	log2FoldChangeTargetGene_in_KD	lfcStandardError	stat	pvalue	padjusted	Gene	log2FoldChange_Adar_in_RBP_KD	lfcStandardError	stat	pvalue	padjusted
Adar_strong_v_GFP1+2	Adar	-1.79398	0.146222	-12.2689	1.32977e-34	2.26682e-31
Adar_weak_v_GFP3+4	Adar	-1.34188	0.109962	-12.2032	2.98898e-34	3.48665e-31
caz_v_GFP3+4	caz	-0.673374	0.166501	-4.04425	5.24908e-05	0.0075759	Adar	-0.0817902	0.156811	-0.521585	0.601959	0.999901
CG1316_v_GFP3+4	CG1316	-1.157	0.184109	-6.2843	3.29336e-10	1.59148e-07	Adar	-0.255994	0.187133	-1.36798	0.171318	0.999629
CG4612_v_GFP3+4	CG4612	-2.58789	0.111606	-23.1877	6.06558e-119	1.10151e-115	Adar	0.378078	0.0911416	4.14825	3.35023e-05	0.00136209
Fmr1_v_GFP3+4	Fmr1	-1.00069	0.116413	-8.59599	8.25512e-18	5.95029e-15	Adar	-0.46394	0.0935251	-4.96059	7.02796e-07	7.67539e-05
Hrb87F_v_GFP3+4	Hrb87F	-0.70512	0.129261	-5.45501	4.89692e-08	1.87389e-05	Adar	0.227599	0.0884694	2.57263	0.0100928	0.413482
Hrb98DE_v_GFP3+4	Hrb98DE	-1.03302	0.147218	-7.01695	2.26762e-12	1.25218e-09	Adar	-0.117385	0.151521	-0.774711	0.43851	0.831544
Irp-1A_v_GFP3+4	Irp-1A	-1.65352	0.156999	-10.5321	6.14708e-26	1.40292e-22	Adar	0.206109	0.0917898	2.24545	0.0247394	0.43939
mod_v_GFP3+4	mod	-0.935554	0.142222	-6.57813	4.76407e-11	5.03774e-08	Adar	-0.399721	0.0815514	-4.90146	9.51276e-07	0.000301777
mub_v_GFP3+4	mub	-1.55559	0.0912998	-17.0382	4.27527e-65	8.18713e-62	Adar	-0.2289	0.109759	-2.08548	0.0370259	0.222209
ps_v_GFP3+4	ps	-1.33042	0.0913323	-14.5668	4.57065e-48	1.29547e-44	Adar	-0.403525	0.0903566	-4.46591	7.97275e-06	0.000451949
hfp_v_GFP3+4	hfp (puf68)	-1.88904	0.10726	-17.6119	1.99803e-69	2.49703e-66	Adar	0.291843	0.0835839	3.49162	0.000480103	0.0081357
pum_v_GFP3+4	pum	-0.907642	0.0706625	-12.8447	9.20669e-38	2.04696e-34	Adar	-0.52692	0.0769629	-6.84641	7.57249e-12	2.19602e-09
qkr58E-2_v_GFP3+4	qkr58E-2	-1.55184	0.155051	-10.0086	1.39714e-23	6.98638e-20	Adar	-0.258561	0.140848	-1.83574	0.066396	0.999652
eIF4H1_v_GFP3+4	eiF4H1 (Rbp2)	-0.821884	0.172819	-4.75576	1.97701e-06	0.000222753	Adar	-0.134414	0.148429	-0.90558	0.365158	0.888679
Rbp6_v_GFP3+4	Rbp6	-1.41501	0.07734	-18.296	8.90919e-75	8.13854e-71	Adar	-0.307843	0.10988	-2.80164	0.00508437	0.168893
Rsf1_v_GFP3+4	Rsf1	-1.25103	0.132315	-9.45497	3.2311e-21	1.09599e-17	Adar	0.184422	0.104157	1.77061	0.0766254	0.872668
shep_v_GFP3+4	shep	-0.950468	0.12961	-7.3333	2.24557e-13	1.73542e-10	Adar	-0.10075	0.125036	-0.805769	0.420376	0.999619
yps_v_GFP3+4	yps	-2.27997	0.126873	-17.9705	3.31778e-72	3.31148e-68	Adar	-0.0371883	0.129711	-0.286701	0.774341	0.999852
Zn72D_v_GFP3+4	Zn72D	-1.11911	0.115749	-9.66843	4.10642e-22	1.2404e-19	Adar	0.0324798	0.0708112	0.458681	0.646463	0.989347
Zn72D_strong_v_GFP1+2	Zn72D	-1.60827	0.159738	-10.0682	7.63965e-24	7.67021e-21	Adar	0.00509229	0.128072	0.0397611	0.968284	0.999657
