## Supplemental Table 8 for "Zinc finger RNA binding protein Zn72D regulates ADAR-mediated RNA editing in neurons"

### Sheet: dmel_rRNA_oligos.txt
oligo#	name	sequence	%GC	A	T	G	C	length
1	18S_1	GGCTTAATCTTTGAGACAAGCATATAACTACTGGCAGGATCAACCAGAAT	40	18	12	10	10	50
2	18S_2	ATGAGCCTTTTGCGGTTTCACTTTTAATTCGTGTGTACTTAGACATGCAT	38	10	21	9	10	50
3	18S_3	CACAGTTATCCAAGTAACTGTTAACGATCTAAGGAACCATAACTGATATA	34	20	13	10	7	50
4	18S_4	ACGTCCCATAAGGTTCATGTTTTAATTGCATGTATTAGCTCTAGAATTAC	34	14	19	9	8	50
5	18S_5	AACCAATATAACGATCTTGCGATCGCTTGGTTTTAGCCTAATAAAAGCAC	38	17	14	11	8	50
6	18S_6	AGATCTGTCGTCGGTACAAGACCATACGATCTGCATGTTATCTAGAGTTC	44	13	15	11	11	50
7	18S_7	ATGGTAGTCCTAGATACTACCATCAAAAGTTGATAGGGCAGACATTTGAA	38	18	13	8	11	50
8	18S_8	AGGCTCCCTCTCCGGAATCGAACCCTGATTCCCCGTTACCCGTTGCAACC	60	9	11	21	9	50
9	18S_9	TGGGTAATTTACGCGCCTGCTGCCTTCCTTAGATGTGGTAGCCGTTTCTC	52	6	18	13	13	50
10	18S_10	ATATGAGTCCTGTATTGTTATTTTTCGTCACTACCTCCCCGAGCTGGGAG	46	9	18	12	11	50
11	18S_11	GTCCTTGTTAAAGGATTTAAAGTGTACTCATTCCAATTACAGGGCCTCGG	42	13	16	10	11	50
12	18S_12	TTGGAGCTGGAATTACCGCGGCTGCTGGCACCAGACTTGCCCTCCAATTG	58	9	12	15	14	50
13	18S_13	CACAAGTTCAACTACGAACGTTTTAACCGCAACAACTTTAATATACGCTA	36	19	13	13	5	50
14	18S_14	ATAAAGGTATAGTACTAACCACAATTGTAAGTTGTACTACCCGTATGAAG	34	19	14	8	9	50
15	18S_15	ACAAGTATTTAATCACATATAAGAACTCCACCGGTAATACGCTTACATAC	34	20	13	12	5	50
16	18S_16	TTTAAGAGCACTAATGCAGGTTTTTAAATAGGAGGAACATATGAAAAAAT	28	22	14	4	10	50
17	18S_17	AAGCACTCTAATTTGTTCAAAGTAATAGTACCGGCCCACAATAACACTCG	40	18	12	13	7	50
18	18S_18	TTATTTCATTATCCCATGCACAGAATATTCAGGCATTTGAAGCCTGCTTT	36	13	19	11	7	50
19	18S_19	ATTAATCATTACCTCTTGATCTGAAAACCAATGAAAGCAGAACAGAGGTC	36	20	12	10	8	50
20	18S_20	CAAGAATTTCACCTCTCGCGTCGTAATACTAATGCCCCCAAACTGCTTCT	46	13	14	17	6	50
21	18S_21	TGAAAACATCTTTGGCAAATGCTTTCGCTTAAGTTAGTCTTACGACGGTC	40	13	17	10	10	50
22	18S_22	TAGGGCGGTATCTGATCGCCTTCGAACCTCTAACTTTCGTTCTTGATTAA	44	10	18	12	10	50
23	18S_23	ATAAAAGTAGCTACACCCAATTGCTAGCTGGCATCGTTTATGGTTAGAAC	40	16	14	10	10	50
24	18S_24	TCCCCCGGAGCCCAAAAAGCTTTGGTTTCCCGGAAGCGACTGAGAGAGCC	60	12	8	16	14	50
25	18S_25	GGTGGTGCCCTTCCGTCAATTCCTTTAAGTTTCAGCTTTGCAACCATACT	46	9	18	14	9	50
26	18S_26	CTGGTAAGTTTTCCCGTGTTGAGTCAAATTAAGCCGCAGGCTCCACTCCT	50	10	15	14	11	50
27	18S_27	CATAGATTCGAGAAAGAGCTATCAATCTGTCTTACACACTTATGTTCGAC	38	16	15	11	8	50
28	18S_28	TTAACCAGACAAATCACTCCACGAACTAAGAACGGCCATGCACCACCACC	50	19	6	19	6	50
29	18S_29	AATCCTGAAGATATCTATTTAATATATTTGAGTCTCGTTCGTTATCGGAA	30	15	20	7	8	50
30	18S_30	AAGCATTTTACTGCCAACATGAATGAAGGCTACATAAGCTTCAGCACCAT	40	18	12	12	8	50
31	18S_31	GACAAACCAACAGGTACGGCTCCACTTACATAAACACATTCAAACACAAT	40	22	8	15	5	50
32	18S_32	TATTGCTAGACGCAATTTGTCCATTTAAGAAGCTAGTGTCCTTATAATGG	36	14	18	8	10	50
33	18S_33	CAGCCCAGGACATCTAAGGGCATCACAGACCTGTTATTGCTCAATCTCAT	48	14	12	15	9	50
34	18S_34	ACCTCTCGGTCTAGGAAATACACGTTGATACTTTCATTGTAGCGCGCGTG	48	11	15	12	12	50
35	18S_35	AGTTTCAGTTCACAATCCCAAGCATGAAAGTGGTTCAGCGGTTTACCCGG	48	13	13	12	12	50
36	18S_36	ATGCGAGTTAATGACTCACACTTACTGGGAATTCCAAGTTCATCGTGAAC	42	15	14	11	10	50
37	18S_37	CAATCGGTAGTAGCGACGGGCGGTGTGTACAAAGGGCAGGGACGTAATCA	56	14	8	9	19	50
38	18S_38	AACACGCAAGGCGTCACAGTGATCACGTCCGGAGACCTCACTAAATAATT	48	17	9	14	10	50
39	18S_39	TTTACTTCCTCTAAATAATCAAGTTCGGTCAACTTTTGCGAAACAACCGT	36	15	17	12	6	50
40	18S_40	ACCGTTAATGATCCTTCCGCAGGTTCACCTACGGAAACCTTGTTACGACT	48	12	14	15	9	50
41	5.8S_1	TGCTGCGTTCTTCATCGACCCATGAGCCGAGTGATCCACCGCTTAGAGTT	54	9	14	15	12	50
42	5.8S_2	CAAAATGTCGATGTTCATGTGTCCTGCAGTTCACACGATGACGCACAGTT	46	13	14	12	11	50
43	5.8S_3	CTGCAGTTCACACGATGACGCACAGTTCAGCATGGACTGCGATATGCGTT	52	12	12	13	13	50
44	2S_1	TACAACCCTCAACCATATGTAGTCCAAGCA	43	11	6	10	3	30
45	28S.1_1	ATATGCTTAAATTCAGGIGGTAGTCCCATATGAGTTGAGGTTGTATATAA	36	15	17	5	13	50
46	28S.1_2	CTCGCCGCTACTAAGAAAATCCTTGTTAGTTTCTTTTCCTCCCCTAATTA	40	11	19	15	5	50
47	28S.1_3	ACATTTGCCATATAGACAAAGTGACTTAGTGCTGAACTGTTTTCTTTTCG	36	13	19	9	9	50
48	28S.1_4	AATCGTTAATTTCTCATACTAGAATATTGACGCTCCATACACTGCATCTC	36	15	17	13	5	50
49	28S.1_5	ATCATCTAGTAATCATTAACGTTATACGGGCCTCATTTAAGAAGGACTTA	34	17	16	9	8	50
50	28S.1_6	TTACCACCCACTTAGTGCTGCACTATCAAGCAACACGACTCTTTGGAAAC	46	15	12	16	7	50
51	28S.1_7	GGTACTTGTTTACTATCGGTCTCATGGTTATATTTAGTTTTAGATGGAGT	34	10	23	5	12	50
52	28S.1_8	TCACGTACTGTTTAACTCTCTATTCAGAGTTCTTTTCAACTTTCCCTCAC	38	10	21	15	4	50
53	28S.1_9	ATTTTCCATAACGGATATTCAGGTTCATCGGGCTTAACCTCTAAGCAGTT	40	13	17	11	9	50
54	28S.1_10	ATGCACACTATTCTCATAATATTATTTAAATATTACAATTTTAATGATGA	18	20	21	6	3	50
55	28S.1_11	TGATAAATTTGGTATATGCTAATAGATTACAATGTCCTTATATGGAAAAA	24	20	18	4	8	50
56	28S.1_12	GTGTTAAAATGCAAGCAATTTAATTGGAATAAACTATAAGTTATATTTTA	20	21	19	3	7	50
57	28S.1_13	GTAATCATATAAATCTATCAGCACTTTATCAAATTAATAACATTTATTCT	20	20	20	8	2	50
58	28S.1_14	AAAATCAATGATAATTATGCCATTATATAATTCCGAAAAATTAACGCACT	24	23	15	8	4	50
59	28S.1_15	ATCCTGAATCTTTCGCATTGTTAATCATACAAGTGCATATAATAAACACA	30	19	16	10	5	50
60	28S.1_16	GCACATATGTTAGACTCCTTGGTCCGTGTTTCAAGACGGGTCCCGAAGGT	52	10	14	12	14	50
61	28S.1_17	CCATTATTAGTCAAGTTAATTACGCTATTAGGTTTATATCCCAATAACTT	28	16	20	9	5	50
62	28S.1_18	GAACGCCCCGGGATTGTGTTAATTAGCTATAAATAGCTAAAAAACTAATC	36	19	13	9	9	50
63	28S.1_19	TCCAGTTAGAGGCATAAATAATATAAATATACATTATACATAACTATATA	20	24	16	6	4	50
64	28S.1_20	AAGTATAGTTCACCATCTTTCGGGTCACAGCATATATGCTCAAGGTACGT	42	14	15	11	10	50
65	28S.1_21	CAGAACTGTTTCGGTCTTCCATCAGGGTTTCCCCTGACTTCAACCTGATC	50	9	16	16	9	50
66	28S.1_22	TCGATTGGTCTTTCGCCCCTATACTCAATTCTGACAATCGATTTGCACGT	44	10	18	14	8	50
67	28S.1_23	GCACCAGCTATCCTGAGGGAAACTTCGGAAGGAACCAGCTACTAGATGGT	52	15	9	12	14	50
68	28S.1_24	CTCTAATCATTCGCTTTACCAGATAAGATTATTTTATATAATATTAAAAT	20	19	21	7	3	50
69	28S.1_25	TTACCCATTTAAAGTTTGAGAATAGGTTAAGATCGTTTCGACCCTAAGGC	38	15	16	9	10	50
70	28S.1_26	GGGACATTTATATCATAACCTTGATCTTCATATCAAGAAAGTTAAGGTTC	32	17	17	8	8	50
71	28S.1_27	CGTTTGGTTCATCCCACAGCGCCAGTTCTGCTTACCAAAAGTGGCCCACT	54	10	13	17	10	50
72	28S.1_28	ACGCCTTTCATGGTATCTGCATGAGTTGTTAATTTGGGCACGTAACATTA	40	12	18	9	11	50
73	28S.1_29	TTAGCGGATTTCGACTTCCATGATCACCGTCCTGCTGTTTTAAGCAACCA	46	11	16	14	9	50
74	28S.1_30	CATCCATTTTAAGGGCTAGTTGCTTCGGCAGGTGAGTTGTTACACACTCC	48	10	16	12	12	50
75	28S.1_31	ATATAAATCATCTACTTTAGCGGTAATGTATAGGTATACAACTTAAGCGC	32	18	16	8	8	50
76	28S.1_32	ACCATTGTACCTTCCTACTCACTAAAGTTTCAAAATTTATATCACAAGTA	30	18	17	12	3	50
77	28S.1_33	CTGTACCAATGGCAGCTCCATGCAGGCTTACGCCAAACACTTCTACGCAT	52	13	11	17	9	50
78	28S.1_34	TTCAGTCCTCCAAGGCTCTCATTCGATTATTTGCTACTATCCACCAAGAT	42	12	17	15	6	50
79	28S.1_35	GGACCGACTAACTCGTGATCAACCACTGTTCACACGAAACCCTTCTCCAC	52	14	10	19	7	50
80	28S.1_36	ACCCTTCTCCACTGTTTTACTTGAAAATTTTCGCTTTCGCCTTGAACTTA	38	10	21	14	5	50
81	28S.2_1	TACTCAACAGGTTACGGAATTGGAACCGTATTCCCTTTCGTTCAAAATTA	38	15	16	11	8	50
82	28S.2_2	CGTTCCTGTTGCCAGGATGAGCACGAGGCCCATATTTAATAACAAACGGA	48	15	11	12	12	50
83	28S.2_3	AAAACAGAAAAGAAAACTCTTCCGATATCTCTCGACGGCTTCTTTATGGT	38	17	14	11	8	50
84	28S.2_4	GCCCATCTACCATATCTCTCTGCGAAAGACTTCCATGGTAGTACGGCTAT	48	12	14	15	9	50
85	28S.2_5	AAGGTCCGAGGAGAAAATATCGACACAACAGTATATGTCATGCTCTTCTA	40	18	12	10	10	50
86	28S.2_6	ATATTGGTACGGCCTGTTGAGAAGTTTGCGTGTCCCCACCATAAATTTTC	44	11	17	11	11	50
87	28S.2_7	CTACATTATTCTATCGACTAGAGACTCTTCACCTTGGAGACCAGCTGCGG	48	12	14	14	10	50
88	28S.2_8	AGCCAATCCTTATCCCGAAGTTACGGATCTAATTTGCCGACTTCCCTTAC	46	12	15	16	7	50
89	28S.2_9	ATAAACCATGTTATTGTTTCCCAATCAAGGCCGACTATCTCAATCTTCAG	38	15	16	13	6	50
90	28S.2_10	ACAAGTAACTAACATAAATGCTAGAAACTCTATTTACCCAGAACGAGCAC	36	22	10	12	6	50
91	28S.2_11	TTTTAGCAAGAAAGTTCCACAATTGGCTACGTAACTAAACTATCCGGGGA	40	17	13	10	10	50
92	28S.2_12	TTATAATTAATAAGAACTAATTGGTTTAACCCAAATAGTATTCTTAAAAA	18	23	18	5	4	50
93	28S.2_13	GGATTCCCCAAGTCCGTGCCAGTTCTGAATTGATTGTTAATTGATAATCG	42	12	17	10	11	50
94	28S.2_14	TGTCAACACCCGCTAGGGCCATCACAATGCTTTGTTTTAATTAGACAGTC	44	13	15	13	9	50
95	28S.2_15	CTTGAATTTCTTCACTTTGACATTCAGAGCACTGGGCAGAAATCACATTG	40	14	16	11	9	50
96	28S.2_16	TTGGCTACCTTAAGAGAGTCATAGTTACTCCCGCCGTTGACCCGCGCTTA	52	10	14	15	11	50
97	28S.2_17	GGAATCTCGTTAATCCATTCATGCGCGTCACTAATTAGATGACGAGGCAT	44	14	14	11	11	50
98	28S.2_18	AAGCCCGTTCCCTTGGCTGTGGTTTCGCTAGATAGTAGATAGGGACAGTA	50	11	14	10	15	50
99	28S.2_19	CCAGATTAGAGTCAAGCTCAAAAGGGTCTTCTTTCCCCGCTAATTATTCC	44	13	15	14	8	50
100	28S.2_20	AGGTCTAATATCTCCCACTTATTCTACACCTCTTATGTCTCCTTACACTG	40	11	19	16	4	50
101	28S.2_21	AAGTAAGGAAACAATAAGAGTAGTGGTATTTCATTGACGATACCAAACCG	36	21	11	7	11	50
102	28S.2_22	ATATATCCGTATAATGGCTAGGAAATGATACACGTTCCATTTAATCAAGT	32	18	16	8	8	50
103	28S.2_23	ACTTTGATCAAGAAGCTTGCATCAAAACCCAATACCATAAGATATAATAA	30	23	12	10	5	50
104	28S.2_24	GCATCGTTTTATTAAAGAATTTGTTTGCGATTATATAACAAACTCGTGAT	28	16	20	6	8	50
105	28S.2_25	ACCTGAGTAATTGGAGTTATACCAAATTTTCAAATCAAAAATACATAAAT	24	23	15	7	5	50
106	28S.2_26	TACCGCCCCAGTCAAACTCCCTACCTGGCAATGTCCTTGAATTGGATCAT	50	12	13	17	8	50
107	28S.2_27	TGTCCGCACTGAGCTGGCCTTGGGACACCTCCGTTATTATTTGAGAGATG	52	9	15	12	14	50
108	28S.2_28	GAACACCGAGATCAAGTCAGCATTTGCCCTTTTGCTCTATGTGTGGTTTC	46	10	17	12	11	50
109	28S.2_29	TTAAACCAAAAGGATCGATAGGCCGAGCTTTTGCTGTCCCTGTGTGTACT	46	12	15	11	12	50
110	28S.2_30	AGCCAGTTATCCCTATGGTAACTTTTCTGACACCTCTTGTTAAAAACTCT	38	13	18	13	6	50
111	28S.2_31	GACATCGAAGGATCAAAAAGCGACGTCGCTATGAACGCTTGGCCGCCACA	54	16	7	14	13	50
112	28S.2_32	TGAACAATCCAACGCTTGGTGAATTTTGCTTCACAATGATAGGAAGAGCC	42	16	13	10	11	50
113	28S.2_33	CTAACCTGTCTCACGACGGTCTAAACCCAGCTCACGTTCCCTTGCATGGG	56	10	12	18	10	50
114	28S.2_34	ACTACGCAGGAATGCTGTCGCAACAACGTTTTGTCATTAGTAGGGTAAAA	42	16	13	9	12	50
115	28S.2_35	CGCTCGAACAAGTATTGTGCCATTGGTCCGTACCTGCGGGTTCCTCTCGT	56	7	15	15	13	50
116	28S.2_36	CTTAGAGGCGTTCAGGCATAATCCAACGGACGTAGCGTCATACCACTGTT	50	13	12	13	12	50
117	28S.2_37	ACAATGCAAATTGCCCCTTATTTATCATTGCAGTCCAGCACGGATACGAC	44	15	13	14	8	50
118	28S.2_38	CATTGTCGTTTATAAAGTAAATTATAAACTTTAAATGGTTTAGAAGCCAT	24	19	19	5	7	50
119	28S.2_39	TCGAAGATCCTCCCAATTTACTATGTTACAAATTACATTGGCATCACATC	36	16	16	13	5	50
120	28S.2_40	TCATTGTATTAAATAATGCTTTTATATGTAACTAGCGCGGCATCAGGTGA	34	15	18	7	10	50
121	28S.2_41	ACAACACCTTGCCTGTTACAAAAGTCGTTTACAATTGATTCTAGGCTTTG	38	14	17	11	8	50
122	28S.2_42	GCAAAGGATAAGCTTCAGTGGATCGCAGTATGGCAGCTGCTCAACCACTT	50	14	11	12	13	50
123	28S.2_43	CTTCAGTGGATCGCAGTATGGCAGCTGCTCAACCACTTTCGAATCATCAA	48	13	13	14	10	50
** Oligos are designed by splitting the reverse compliment of rRNA sequences into 50 bp
** If 5+ Gs in a row, middle G was replaced by inosine
** If last oligo is not 50 bp, it can be left out if short or made to overlap previous oligo to extend to 50 bp
